# Modeling the iron storage protein ferritin reveals how residual ferrihydrite iron determines initial ferritin iron sequestration kinetics

**DOI:** 10.1101/2022.11.03.515078

**Authors:** Joseph Masison, Pedro Mendes

**Author notes:** Corresponding author Pedro Mendes. **Contact information:** Joseph Masison.

## Abstract

Ferritin is the primary iron storage protein in mammalian cells and is necessary for cellular iron homeostasis. Its ability to sequester iron protects cells from rising concentrations of ferrous iron limiting oxidative cell damage. The dynamics of its sequestration behavior have been studied extensively experimentally, but mostly *in vitro*, rather than within mammalian cells, computational modeling efforts are lacking, and several open questions remain. The importance of FT modeling is driven by the idea that understanding the kinetics of ferritin iron sequestration and how it impacts the regulation of iron metabolism in the cells that compose the main iron regulatory tissues (eg. Kupffer cells, splenic macrophages, enterocytes, erythroblasts, etc.) is central to understanding systemic iron control. The focus of the work here is establishing a model that tractably simulates the ferritin iron sequestration kinetics in a mechanistic way for incorporation into larger cell models, in addition to contributing to the understanding of ferritin iron sequestration dynamics within cells. The model’s parameter values were determined from published kinetic and binding experiments and the model was validated against independent data not used in its construction. Simulation results indicate that FT concentration is the most impactful on overall sequestration dynamics, while the FT iron saturation (number of iron atoms sequestered per FT cage) fine tunes the initial rates. Finally, because this model has a small number of reactions and species, was built to represent important mechanistic details of FT kinetics, and has flexibility to include subtle changes in subunit composition, we propose this model to be used as a building block for models of iron metabolism in a variety of specific cell types.
