## Supplementary material for "Modeling the iron storage protein ferritin reveals how residual ferrihydrite iron determines initial ferritin iron sequestration kinetics": Experimental data files used for model calibration and validation (in CSV): bou_fig_1_HuHF_paramest.csv

seconds	A305	fe_0 per cage
0.309811065	0.044174816	500
1.326764434	0.090890982	500
3.501202955	0.158399131	500
4.951173593	0.205773271	500
6.255917196	0.246830858	500
8.082063801	0.300916335	500
9.704513104	0.34355306	500
11.55854376	0.3909272	500
13.40185199	0.430734637	500
15.23587512	0.472844984	500
17.6234829	0.51775172	500
21.05156822	0.572725462	500
24.59587473	0.61886825	500
27.85751471	0.649229058	500
31.36581288	0.674608061	500
35.78863399	0.69451648	500
39.03922439	0.705626843	500
42.25623895	0.712676566	500
45.31652789	0.719387903	500
48.94371587	0.721230231	500
52.00623426	0.721230231	500
55.72666293	0.724739426	500
59.64711894	0.725507063	500
63.61560147	0.725753803	500
65.63600936	0.726494024	500
2.342951231	0.132343354	400
4.082686026	0.187613184	400
9.44183768	0.323484848	400
11.48945373	0.369496042	400
13.80489767	0.414332281	400
16.34010589	0.45825989	400
19.28055729	0.500874683	400
22.34556065	0.539958348	400
25.49552021	0.567862435	400
28.70561238	0.590293372	400
31.93724291	0.606479536	400
35.026848	0.616313259	400
38.20278127	0.624388397	400
41.37813961	0.628515689	400
44.55326276	0.631027954	400
47.53571504	0.631745744	400
50.90339929	0.635298805	400
54.48227408	0.635693589	400
57.54161178	0.635873037	400
60.71636906	0.635873037	400
63.89115247	0.636052484	400
65.622786	0.635693589	400
2.484240004	0.111617168	300
4.194107243	0.159978269	300
6.346516406	0.20833937	300
8.627416698	0.251906659	300
11.56728987	0.302347428	300
14.46662028	0.343355668	300
17.57898181	0.377329068	300
20.85385802	0.404206315	300
24.03128088	0.42250996	300
27.36861527	0.437862691	300
30.38429728	0.446555925	300
33.55983856	0.45193935	300
36.64855512	0.455671858	300
39.93910308	0.458040565	300
42.72423105	0.458040565	300
47.02977762	0.460672462	300
51.88830996	0.46198841	300
55.25547677	0.46198841	300
59.10366741	0.46198841	300
63.86580334	0.46198841	300
0.130197656	0.019920319	200
0.717827718	0.05498008	200
2.337735805	0.09653076	200
3.64089274	0.126693227	200
5.232160502	0.153398527	200
6.443971686	0.174501992	200
8.124409927	0.195329426	200
11.33343036	0.232421224	200
14.57973754	0.26130629	200
18.03643994	0.281571894	200
21.35089855	0.293985673	200
24.15802395	0.301903296	200
27.47782272	0.306945771	200
30.65294587	0.309458036	200
33.82796448	0.311252511	200
37.00280016	0.311790853	200
40.09099929	0.311970301	200
43.35236699	0.312149748	200
46.52709814	0.311970301	200
49.70185542	0.311970301	200
52.91268949	0.311970301	200
56.05136998	0.311970301	200
59.18493772	0.31225229	200
62.94925171	0.311970301	200
65.19082276	0.311970301	200
0.130429737	0.021513944	100
0.366224423	0.04063745	100
2.62380399	0.079047447	100
6.452830338	0.112604129	100
9.654417634	0.13168538	100
12.6263448	0.142706447	100
16.60331472	0.151687794	100
20.5291016	0.156030424	100
23.99242091	0.155671529	100
27.20854321	0.156594402	100
30.81123751	0.157757606	100
33.22837028	0.157675359	100
36.78794662	0.157675359	100
39.93049192	0.156688398	100
43.2214008	0.156030424	100
46.50443636	0.156359411	100
49.80287864	0.156312413	100
52.85390301	0.156030424	100
55.97110991	0.157214777	100
59.13918524	0.15537245	100
62.15353737	0.1549338	100
64.83149221	0.156688398	100
0	0.015139442	42
0.365528179	0.035856574	42
2.258508552	0.047958167	42
6.250208974	0.066075956	42
9.356796117	0.069835808	42
11.95480391	0.073125679	42
16.29633144	0.075099602	42
19.43501194	0.075099602	42
25.27945148	0.075099602	42
28.88713021	0.075099602	42
31.86957378	0.075757576	42
35.19541416	0.075099602	42
38.5557092	0.075099602	42
41.87477363	0.075099602	42
44.76077288	0.07411264	42
