## Supplementary material for "Modeling the iron storage protein ferritin reveals how residual ferrihydrite iron determines initial ferritin iron sequestration kinetics": Experimental data files used for model calibration and validation (in CSV): harrison_rates_calibration_complete_4300.csv

iron per cage	rate (fe M)
4.05E+02	2.42E-07
4.11E+02	2.74E-07
4.11E+02	3.31E-07
8.53E+02	4.52E-07
8.64E+02	5.52E-07
8.81E+02	5.80E-07
1.27E+03	6.93E-07
1.27E+03	6.69E-07
1.67E+03	5.92E-07
1.70E+03	6.71E-07
2.09E+03	5.55E-07
2.13E+03	4.94E-07
2.11E+03	4.18E-07
2.54E+03	3.00E-07
2.97E+03	2.43E-07
