## Supplementary material for "Modeling the iron storage protein ferritin reveals how residual ferrihydrite iron determines initial ferritin iron sequestration kinetics": Experimental data files used for model calibration and validation (in CSV): zhao_2003_fig2_validation_results.csv

time	zhao 2003, HuHF fig 2a
3.393155125	5.09E-06
22.39469575	1.97E-05
16.28447245	1.62E-05
15.86437036	1.36E-05
10.87161861	1.13E-05
10.44505342	8.67E-06
10.71973555	8.24E-07
28.71173854	2.44E-05
17.20223394	2.19E-05
39.51644111	3.41E-05
37.14738848	3.09E-05
32.12232119	2.84E-05
59.87814303	4.56E-05
52.84951194	4.22E-05
52.42294674	3.95E-05
52.06424418	3.73E-05
70.35322704	5.04E-05
73.15013748	5.34E-05
93.50569945	6.49E-05
88.33521221	6.15E-05
83.31983958	5.91E-05
78.39495048	5.72E-05
98.6761867	6.83E-05
103.7464958	7.10E-05
121.9782801	7.51E-05
137.215706	7.78E-05
202.5130844	8.13E-05
304.3581693	8.20E-05
406.104545	8.20E-05
507.8861739	8.23E-05
609.6396003	8.24E-05
711.3789252	8.24E-05
813.0812342	8.22E-05
914.8311352	8.23E-05
1016.582799	8.24E-05
1118.327412	8.25E-05
1215.487859	8.28E-05
