## Supplementary material for "Modeling the iron storage protein ferritin reveals how residual ferrihydrite iron determines initial ferritin iron sequestration kinetics": Experimental data files used for model calibration and validation (in CSV): zhao_2003_fig3_validation_results.csv

time	zhao 2003, HuHF fig 3
6.38373291	2.25E-05
26.68183311	1.06E-05
50.13473788	3.82E-05
182.5567206	4.27E-05
302.0991927	4.43E-05
342.6771362	0.000197477
341.6990842	0.000172586
336.0608099	0.000159021
335.2392462	0.000148744
334.4505451	0.000138879
333.661844	0.000129014
332.8731428	0.000119148
332.0844417	0.000109283
331.2957405	9.94E-05
330.5070394	8.96E-05
329.7183382	7.97E-05
328.9296371	6.98E-05
328.2066611	6.08E-05
306.298296	5.26E-05
373.860564	0.000309056
368.2222898	0.000295492
367.4335887	0.000285626
366.6448875	0.000275761
365.9054802	0.000266512
354.4747907	0.000256441
353.6860896	0.000246576
352.8973885	0.00023671
352.1086873	0.000226845
351.3199862	0.00021698
340.0371782	0.000208759
392.7925212	0.000337008
391.7902135	0.000324471
359.4479896	0.000185739
478.4761368	0.000345503
613.5130394	0.00034476
675.3666134	0.00035897
706.8051172	0.000486398
701.152759	0.000472657
700.3640579	0.000462792
699.5753567	0.000452926
698.7866556	0.000443061
697.9979545	0.000433195
697.2092533	0.00042333
696.4205522	0.000413465
695.631851	0.000403599
694.8431499	0.000393734
700.3377678	0.000382718
682.6182822	0.000373729
732.2438588	0.000538778
726.6102792	0.000525272
725.821578	0.000515407
725.0328769	0.000505541
692.6961301	0.000499787
690.8996442	0.000344407
755.1443598	0.000559409
718.0222001	0.000550758
772.990288	0.000573777
837.4556521	0.000582683
964.9732907	0.00058282
1039.417915	0.000583642
